# Genome sequencing and comparative analysis of *Wolbachia* strain *w*AlbA reveals *Wolbachia*-associated plasmids are common

**DOI:** 10.1101/2022.07.01.498274

**Authors:** Julien Martinez, Thomas H. Ant, Shivan M. Murdochy, Lily Tong, Ana da Silva Filipe, Steven P. Sinkins

**Author notes:** **Corresponding authors:** Julien Martinez,; Prof. Steven P. Sinkins,.

## Abstract

*Wolbachia* are widespread maternally-transmitted bacteria of arthropods that often spread by manipulating their host’s reproduction through cytoplasmic incompatibility (CI). Their invasive potential is currently being harnessed in field trials aiming to control mosquito-borne diseases. *Wolbachia* genomes commonly harbour prophage regions encoding the *cif* genes which confer their ability to induce CI. Recently, a plasmid-like element was discovered in *w*Pip, a *Wolbachia* strain infecting *Culex* mosquitoes; however, it is unclear how common such extra-chromosomal elements are in *Wolbachia*. Here we sequenced the complete genome of *w*AlbA, a strain of the symbiont found in *Aedes albopictus*. We show that *w*AlbA is associated with two new plasmids and identified additional *Wolbachia* plasmids and related chromosomal islands in over 20% of publicly available *Wolbachia* genome datasets. These plasmids encode a variety of accessory genes, including several phage-like DNA packaging genes as well as genes potentially contributing to host-symbiont interactions. In particular, we recovered divergent homologues of the *cif* genes in both *Wolbachia*- and *Rickettsia*-associated plasmids. Our results indicate that plasmids are common in *Wolbachia* and raise fundamental questions around their role in symbiosis. In addition, our comparative analysis provides useful information for the future development of genetic tools to manipulate and study *Wolbachia* symbionts.
