## Supplementary material for "Genome sequencing and comparative analysis of *Wolbachia* strain *w*AlbA reveals *Wolbachia*-associated plasmids are common": Table S5

### Sheet: Sheet1
Method	Target	Gene (accession)	Forward primer	Reverse primer	product size	annealing temperature
PCR	wAlbA	Wolbachia surface protein (TBA)	5’-GTAGTATTTACCCCAGCAG-3’	5’-ATCTGCACCAGTAGTTTCG-3’	309 bp	53°C
	wAlbB	DNA gyrase (DEJ70_07120)	5’- GACGAAGGGGATAAGTTAATATC-3	5’- GCAATACCTATGCCGTTTAGT-3’	206 bp	55°C
	pWALBA1	ParA-like gene (TBA)	5’-ACCTAGTGACTATGCGCGTT-3’	5’-CGAACTACAACTCGCTCACT-3’	496 bp	55°C
	pWALBA2	Fic family protein gene (TBA)	5’-CTCGTATTGAAGGGGCAAAA-3’	5’-AAGGGGTGGATAGCCAAAAA-3’	436 bp	55°C
qPCR	Wolbachia (Figure S3)	16S rRNA (TBA)	5’- GAAAGCCTGATCCAGCCATG-3’	5’- CGGAGTTAGCCAGGACTTCT-3’	111 bp	60°C
	wAlbA (Figure S1)	Wolbachia surface protein (TBA)	5'-GGGTTGATGTTGAAGGAG-3'	5'-CACCAGCTTTTACTTGACC-3'	264 bp	60°C
	pWALBA1	DnaB-like helicase (TBA)	5’-GTCGACCAAATGCCACATGT-3’	5’-TGGTGTCAAGCCTGGGTATT-3’	142 bp	60°C
	pWALBA2	Fic family protein gene (TBA)	5’-CTCGTATTGAAGGGGCAAAA-3’	5’- CATCCCGAGAACGAAATGAG-3’	87 bp	60°C
	Mosquito	Homothorax gene (AALC636_001297)	5’-TGGTCCTATATTGGCGAGCTA-3’	5’-TCGTTTTTGCAAGAAGGTCA-3’	77 bp	60°C
