## Supplementary material for "Genome sequencing and comparative analysis of *Wolbachia* strain *w*AlbA reveals *Wolbachia*-associated plasmids are common": Table S1

### Sheet: Sheet1
Strain	Supergroup	Host species	Accession	Size (Mb)	GC%	Annotation (NCBI RefSeq)					BUSCO (database: alphaproteobacteria_odb10)
						Total genes	Proteins	rRNA	tRNA	pseudogenes	single-copy	duplicated	fragmented	missing
wAlbA	A	Aedes albopictus	CP099802	1.19	35	1252	1153	3	34	58	338	0	7	87
wStv	A	Drosophila sturtevanti	CP050531.1	1.19	35	1133	1058	3	34	34	336	2	7	87
wAu	A	Drosophila simulans	CP069055.1	1.27	35	1291	1143	3	34	107	336	0	7	89
wMel	A	Drosophila melanogaster	AE017196.1	1.27	35	1317	1227	3	34	49	333	1	8	90
wRi	A	Drosophila simulans	CP001391.1	1.44	35	1378	1265	3	35	71	333	0	8	91
wAlbB	B	Aedes albopictus	CP031221.1	1.48	34	1434	1205	3	34	188	327	2	9	94
wNo	B	Drosophila simulans	CP003883.1	1.3	34	1225	1130	3	34	54	331	2	9	90
wPip	B	Culex quinquefasciatus	AM999887.1	1.48	34	1407	1292	3	34	74	329	2	10	91
wCle	F	Cimex lectularius	AP013028.1	1.25	36	1253	1090	3	34	122	326	2	11	93
