## Supplementary material for "Genome sequencing and comparative analysis of *Wolbachia* strain *w*AlbA reveals *Wolbachia*-associated plasmids are common": Table S2

### Sheet: Sheet1
Region	Phage module	Gene
WO island 1	Eukaryotic Association Module	Transcriptional regulator
		Hypothetical protein (frameshift)
		DNA repair protein radC
		Transcriptional regulator
		Ribonuclease HI
		Transposase
		cifA
		cifB
isolated	Lysis	Phospholipase D
WO island 2	Eukaryotic Association Module	cifB
		cifA
WO island 3	Head	Portal protein (frameshift)
		PDDEXK nuclease domain-containing protein
		gpW (premature stop codon)
		Terminase large subunit (frameshift)
	Replication and repair	ParB / DNA modification methylase
		Holliday junction resolvase
WO island 4	Eukaryotic Association Module	cifB
		cifA
	Lysis	Patatin (truncated by transposase)
WO island 5		Recombinase (frameshift)
		Hypothetical protein
		Ankyrin repeat domain-containing protein
	Connector / baseplate	gpl
		gpJ
		gpW
		PAAR domain-containing protein
		gpV
		Collar
		Minor tail protein Z (gpZ)
		gpFII
	Head	Major capsid E
		Head decoration protein D
		Minor capsid C
		Portal protein
		Hypothetical protein
		gpW
		Terminase large subunit
		Hypothetical protein
	Replication and repair	ParB / DNA methylase
		Holliday junction resolvase
		RepA / ATPase
		RNA polymerase sigma factor
		AAA family ATPase
		AAA family ATPase
		Hypothetical protein
		RepA / ATPase
		Hypothetical protein
		Hypothetical protein
	Tail Fiber	Baseplate Wedge 3 tail Fiber Network
		Receptor-binding protein or tail fiber
		Receptor-binding protein or tail fiber
		Tail fiber assembly chaperone
		Receptor-binding protein or tail fiber
		Tail fiber assembly chaperone
	Tail	Tail sheath
		Tail tube
		RelB antitoxin
		RelE toxin
		Tail assembly chaperone gpG
		Tail assembly chaperon gpGT
		Tape measure
		gpU
		gpX
		Late control D (gpD) (frameshift)
	Head	Ankyrin repeat protein
		Major capsid E
		Head decoration protein D
		Putative tail needle protein
	Lysis	Patatin-like phospholipase (short)
	Connector / baseplate	gpJ
		gpl
		Ankyrin repeat protein
		Hypothetical protein
		Recombinase
isolated		Recombinase
