## Supplementary material for "Genome sequencing and comparative analysis of *Wolbachia* strain *w*AlbA reveals *Wolbachia*-associated plasmids are common": Table S3

### Sheet: Sheet1
Plasmid	Gene	Blastp hits	Blastp domains	Hhpred hits
pWALBA1	ParA-like	putative AAA family ATPase/chromosome partitioning protein	ParA-like protein (e-value=3.87e-17)	various Par-like proteins involved in cell division/chromosome partitioning e.g. CbiA ; CobQ/CobB/MinD/ParA nucleotide binding domain (e-value=1.7e-19; probability=99.87)
	ParG-like	putative AAA family ATPase	no predicted domain	various transcriptional repressors and other DNA-binding proteins e.g. Arc repressor of Salmonella bacteriophage P22 (e-value=7.1e-8; probability=98.73); Plasmid partition protein ParG of Salmonella enterica (e-value=0.0000014; probability=98.51)
	Hypothetical protein 1	hypothetical protein	no predicted domain	weak similarities with domain of MotA transcription factor from bacteriophage T4 (e-value=24; probability=31.46)
	Transposase	Rpn family recombination-promoting nuclease/putative transposase	PD-(D/E)XK nuclease family transposase (e-value=6.26e-47)	PDDEXK_2 ; PD-(D/E)XK nuclease family transposase (e-value=9.2e-20; probability=99.88)
	DnaB-like helicase	DnaB-like helicase C-terminal domain-containing protein	DnaB-like helicase C terminal domain (e-value=2.85e-92)	DnaB; Replicative DNA helicase (e-value=7.8e-26; probability=99.96)
	RelE	type II toxin-antitoxin system RelE/ParE family toxin	mRNA-degrading endonuclease RelE, toxin component of the RelBE toxin-antitoxin system (e-value=7.17e-15)	mRNA-degrading endonuclease RelE, toxin component of the RelBE toxin-antitoxin system (e-value=6.3e-14; probability=99.61)
	RelB	hypothetical protein	no predicted domain	similarities with ParD/RelB antitoxins and other DNA-binding proteins, e.g. Bacterial antitoxin of ParD toxin-antitoxin type II system and RHH (e-value=5.4e-8; probability=98.86); Antitoxin component of the RelBE or YafQ-DinJ toxin-antitoxin module (e-value=0.0000017; probability=98.56)
	Hypothetical protein 2	hypothetical protein	no predicted domain	weak similarities with various proteins
	Hypothetical protein 3	hypothetical protein	no predicted domain	weak similarities with Protein of unknown function (DUF2680) (e-value=18; probability=75.43)
	Putative phage coat protein	hypothetical protein	no predicted domain	weak similarities with phage coat protein, e.g. P22_CoatProtein ; P22 coat protein - gene protein 5 (e-value=36; probability=64.73)
	Hypothetical protein 4	hypothetical protein	no predicted domain	weak similarities with Uncharacterized membrane protein YfbV, UPF0208 family and other proteins, e.g. Uncharacterized membrane protein YfbV, UPF0208 family (e-value=7.5; probability=55.44)
	Putative phage stabilization protein	hypothetical protein	no predicted domain	Phage stabilisation protein (DNA-packaging) (e-value=3.7e-11; probability=99.44)
	Hypothetical protein 5	hypothetical protein	no predicted domain	weak similarities with various proteins, e.g. Pyrimidine dimer DNA glycosylase (e-value=140; probability=26.18)
	Hypothetical protein 6	hypothetical protein	no predicted domain	DUF3703 ; Protein of unknown function (e-value=9.7; probability=72.65)
	Putative QueT transporter	QueT transporter family protein	no predicted domain	DUF3482 ; Domain of unknown function (e-value=0.16; probability=95.17)
	Phage portal protein	Phage P22-like portal protein	Phage P22-like portal protein (e-value=2.50e-03)	Phage P22-like portal protein (e-value=2.4e-48; probability=100)
	RuvC-like resolvase	hypothetical protein	no predicted domain	various RuvC-like resolvase e.g. RuvC resolvase of Escherichia coli (e-value=0.00006; probability=98.17); Crossover junction endodeoxyribonuclease RuvC (e-value=0.000093; probability=98)
	Hypothetical protein 7	hypothetical protein	no predicted domain	weak similarities with DUF3597 ; Domain of unknown function (e-value=21; probability=36.29)
	Phage terminase large subunit	phage terminase large subunit	COG5410 (uncharacterized protein)	various Phage terminase large subunit e.g. COG5323; Large terminase phage packaging protein [Mobilome: prophages, transposons] (e-value=3.3e-32; probability=100)
pWALBA2	ParA-like	putative AAA family ATPase/chromosome partitioning protein	ParA-like protein (e-value=4.61e-26)	various Par-like proteins involved in cell division/chromosome partitioning e.g. Septum formation inhibitor-activating ATPase MinD (e-value=1.1e-22; probability=99.92)
	ParG-like	hypothetical protein	no predicted domain	various transcriptional repressors and other DNA-binding proteins e.g. Arc repressor of Salmonella bacteriophage P22 (e-value=0.0000012; probability=98.46); Plasmid partition protein ParG of Salmonella enterica (e-value=0.0000023; probability=98.46)
	Hypothetical protein 1	hypothetical protein	no predicted domain	weak similarities with DNA-binding C-terminal domain of MotA transcription factor from bacteriophage T4 (e-value=7.4; probability=53.76)
	other hypothetical protein	hypothetical protein	no predicted domain	weak similarities with DNA-binding C-terminal domain of the transcription factor MotA (e-value=160; probability=21.56)
	other hypothetical protein	hypothetical protein	no predicted domain	weak similarities with various proteins, e.g. YycC-like protein (e-value=16; probability=39.4)
	RuvB-like helicase	ATP-binding protein	Predicted ATPase, AAA+ superfamily (e-value=1.75e-48)	similarities with various ATPase and DNA-binding proteins, e.g Predicted ATPase, AAA+ superfamily (e-value=8.7e-33; probability=100); Holliday junction resolvasome RuvABC, ATP-dependent DNA helicase subunit (e-value=3.3e-9; probability=99.02)
	Transposase copy 1	Rpn family recombination-promoting nuclease/putative transposase	PD-(D/E)XK nuclease family transposase (e-value=1.23e-49)	PDDEXK_2 ; PD-(D/E)XK nuclease family transposase (e-value=1.2e-20; probability=99.9)
	RelB	hypothetical protein	no predicted domain	similarities with ParD/RelB antitoxins and other DNA-binding proteins, e.g. Bacterial antitoxin of ParD toxin-antitoxin type II system and RHH (e-value=1.6e-9; probability=99.13); Antitoxin component of the RelBE or YafQ-DinJ toxin-antitoxin module (e-value=0.0000011; probability=98.64)
	RelE	type II toxin-antitoxin system RelE/ParE family toxin	mRNA-degrading endonuclease RelE, toxin component of the RelBE toxin-antitoxin system (e-value=1.95e-10)	mRNA-degrading endonuclease RelE, toxin component of the RelBE toxin-antitoxin system (e-value=1.1e-12; probability=99.51)
	Transposase copy 2	Rpn family recombination-promoting nuclease/putative transposase	PD-(D/E)XK nuclease family transposase (e-value=7.55e-49)	PDDEXK_2 ; PD-(D/E)XK nuclease family transposase (e-value=1.1e-20; probability=99.9)
	Ankyrin repeat-containing protein	ankyrin repeat domain-containing protein	Ankyrin repeats (e-value=3.14e-04)	strong similarities with wide variety of proteins
	Hypothetical protein 8	hypothetical protein	no predicted domain	weak similarities with Protein of unknown function (DUF1670) (e-value=110; probability=69.07)
	Tetratricopeptide repeat-containing protein	tetratricopeptide repeat protein	Tetratricopeptide repeat (e-value=3.91e-06)	strong similarities with wide variety of proteins
	other hypothetical protein	hypothetical protein	no predicted domain	weak similarities with various proteins, e.g. non-SMC mitotic condensation complex subunit 1, N-term (e-value=74; probability=31.28)
	Fic/DOC protein	Fic family protein	Fic family protein (e-value=1.48e-23); Fic/DOC family (e-value=1.85e-10)	COG3177; Fic family protein (e-value=1.3e-37; probability=100)
	other hypothetical protein	hypothetical protein	no predicted domain	weak similarities with various proteins, e.g. GlutR_N ; Glutamyl-tRNAGlu reductase (e-value=19; probability=35.48)
wCon plasmid	Hypothetical protein 9	hypothetical protein	no predicted domain	weak similarities with various proteins, e.g. Cell division protein MinE topological specificity domain (e-value=160; probability=20.67)
	Hypothetical protein 10	hypothetical protein	no predicted domain	weak similarities with various proteins, e.g. Family of unknown function (DUF6108) (e-value=25; probability=42.21)
Diabrotica virgifera virgifera plasmid	PD-(D/E)XK nuclease domain-containing protein copy 1	PDDEXK nuclease domain-containing protein	Predicted nuclease of restriction endonuclease-like (RecB) superfamily (e-value=2.90e-41)	similarities with various nucleases, e.g. Predicted nuclease of restriction endonuclease-like (RecB) superfamily, DUF1016 family (e-value=2.9e-20; probability=99.8)
	PD-(D/E)XK nuclease domain-containing protein copy 2	PDDEXK nuclease domain-containing protein	Predicted nuclease of restriction endonuclease-like (RecB) superfamily (e-value=5.87e-30)	similarities with various nucleases, e.g. Predicted nuclease of restriction endonuclease-like (RecB) superfamily, DUF1016 family (e-value=7.9e-19; probability=99.77)
	RDD domain-containing protein	RDD family protein	Uncharacterized membrane protein YckC, RDD family (e-value=2.45e-04)	similarities with various proteins, e.g. Uncharacterized membrane protein YckC, RDD family (e-value=7.4e-15; probability=99.68)
