## Supplementary material for "Genome sequencing and comparative analysis of *Wolbachia* strain *w*AlbA reveals *Wolbachia*-associated plasmids are common": Table S4

### Sheet: clean
Host	Wolbachia assembly	Plasmid-like regions	Note	Assembly accession
Acromyrmex echinatior	Wolbachia of Acromyrmex echinatior			https://doi.org/10.7717/peerj.5486
Aedes albopictus	wAlbB			CP031221.1
Aedes albopictus	Wolbachia of Aedes albopictus WOLB1128 (wAlbB-like)			CACRIU000000000.1
Anopheles demeilloni	wAnD			CP084694.1
Anopheles moucheti	wAnM	yes		CP084693.1
Anopheles species A	Wolbachia of Anopheles species A			https://doi.org/10.7717/peerj.5486
Anoplolepis gracilipes	wAgra			JACRYZ000000000.1
Aphis glycines	Wolbachia of Aphis glycines			doi: 10.5281/zenodo.3453468
Apoidea 1	Wolbachia of Apoidea WOLB1005			CACRDT000000000.1
Apoidea 2	Wolbachia of Apoidea WOLB1165			CACRJY000000000.1
Apterostigma dentigerum	wAdent			GCF_010820705.1
Armadillidium vulgare	wVulC			ALWU00000000.1
Atemnus politus	wApol K3			JAAXCS000000000.1
Atemnus politus	wApol K5			WQMQ00000000.1
Bembidion lapponicum	Wolbachia of Bembidion lapponicum			https://doi.org/10.7717/peerj.5486
Bemisia tabaci	Wolbachia endosymbiont of Bemisia tabaci isolate WBT1	yes		GCA_900097055.1
Bemisia tabaci	Wolbachia of Bemisia tabaci china1			CP016430.1
Biorhiza pallida	Wolbachia of Biorhiza pallida 1			https://doi.org/10.7717/peerj.5486
Biorhiza pallida	Wolbachia of Biorhiza pallida 2			https://doi.org/10.7717/peerj.5486
Brugia malayi	wBm			AE017321.1
Brugia pahangi	wBp			CP050521.1
Callosobruchus chinensis	Wolbachia of Callosobruchus chinensis WOLB1007	yes	fused ParA/ParG	CACRDZ000000000.1
Callosobruchus chinensis	Wolbachia of Callosobruchus chinensis WOLB1008	yes	fused ParA/ParG	CACRDY000000000.1
Camponotus obliquus	Wolbachia of Camponotus obliquus WOLB1006			CACRDV000000000.1
Camponotus pennsylvanicus	wCpen ant7			CP095495.1
Cardiocondyla obscurior	wCobs-BR2009-alpha			CACTIU000000000.1
Cardiocondyla obscurior	wCobs-JP2010-OypB			CACTIV000000000.1
Cardiocondyla obscurior	Wolbachia of Cardiocondyla obscurior WOLB0001			CACPRX000000000.1
Carposina sasakii	wCauA			NZ_CP041215.1
Ceratina calcarata	Wolbachia of Ceratina calcarata			https://doi.org/10.7717/peerj.5486
Ceratosolen solmsi	wCsol			CP054598.1
Chrysomya megacephala	wMeg		fused ParA/ParG	NZ_CP021120.1
Cimex hemipterius	wChem PL13			CP061738.1
Cimex lectularius	wCle	yes		NZ_AP013028.1
Cimex lectularius	Wolbachia of Cimex lectularius WOLB0035 (wCle-like)	yes		CACPSO000000000.1
Cimex lectularius	Wolbachia of Cimex lectularius WOLB0036 (wCle-like)	yes		CACPSL000000000.1
Cimex lectularius	Wolbachia of Cimex lectularius WOLB0037 (wCle-like)	yes		CACPSK000000000.1
Corcyra cephalonica	wCcep		fused ParA/ParG	CP087954.1
Cruorifilaria tuberocauda	wCtub			CP046579.1
Ctenocephalides felis	wCfeJ			CP051157.1
Ctenocephalides felis	wCfeT			NZ_CP051156.1
Culex pipiens molestus	wPipMol	yes		GCF_000208785.1
Culex quinquefasciatus	wPip			AM999887.1
Culex quinquefasciatus	wPipJHB	yes		GCA_000156735.1
Cylisticus convexus	wCon	yes		QPIP00000000.1
Cypini sp 1	Wolbachia of Cypini 1			https://doi.org/10.7717/peerj.5486
Cypini sp 2	Wolbachia of Cypini 2			https://doi.org/10.7717/peerj.5486
Dactylopius coccus	wCoc1			JMCJ00000000.1
Dactylopius coccus	wDacA	yes		LSYX00000000.1
Dactylopius coccus	wDacB		fused ParA/ParG	LSYY00000000.1
Dactylopius coccus	Wolbachia of Dactylopius coccus WOLB1009 (multiple strains)	yes	fused ParA/ParG	CACRDX000000000.1
Delia oraia	Wolbachia of Delia oraia		fused ParA/ParG	https://doi.org/10.7717/peerj.5486
Delia radicum	Wolbachia of Delia radicum			CP091195.1
Diabrotica virgifera virgifera	Wolbachia of Diabrotica virgifera virgifera 1	yes		https://doi.org/10.7717/peerj.5486
Diabrotica virgifera virgifera	Wolbachia of Diabrotica virgifera virgifera 2	yes		https://doi.org/10.7717/peerj.5486
Diabrotica virgifera virgifera	Wolbachia of Diabrotica virgifera virgifera 3	yes		https://doi.org/10.7717/peerj.5486
Diabrotica virgifera virgifera	Wolbachia of Diabrotica virgifera virgifera WOLB0013			CACPRI000000000.1
Diabrotica virgifera virgifera	Wolbachia of Diabrotica virgifera virgifera WOLB0014			CACPRG000000000.1
Diabrotica virgifera virgifera	Wolbachia of Diabrotica virgifera virgifera WOLB0015			CACPRJ000000000.1
Diachasma alloeum	Wolbachia of Diachasma alloeum WOLB1001	yes		CACREA000000000.1
Diachasma alloeum	Wolbachia of Diachasma alloeum WOLB1002	yes		CACRDS000000000.1
Diachasma alloeum	Wolbachia of Diachasma alloeum WOLB1162	yes		CACRJV000000000.2
Diaphorina citri	wDi	yes		AMZJ00000000.1
Diaphorina citri	wDi KPSwDI05P26	yes		CP051266.1
Diaphorina citri	Wolbachia of Diaphorina citri WOLB0044 (wDi-like)	yes		CACPTJ000000000.1
Diaphorina citri	Wolbachia of Diaphorina citri WOLB0045 (wDi-like)	yes		CACPTI000000000.1
Diaphorina citri	Wolbachia of Diaphorina citri WOLB0046 (wDi-like)	yes		CACPTD000000000.1
Dipetalonema caudispina	wDcau			CP046580.1
Diploeciton nevermanni	Wolbachia of Diploeciton nevermanni	yes		https://doi.org/10.7717/peerj.5486
Diplolepis spinosa	Wolbachia of Diplolepis spinosa 1			https://doi.org/10.7717/peerj.5486
Diplolepis spinosa	Wolbachia of Diplolepis spinosa 2			https://doi.org/10.7717/peerj.5486
Dirofilaria immitis	wDimm			CP046578.1
Drosophila ananassae	wAna			AAGB00000000.1
Drosophila ananassae	wAna W2.1			CP042904.1
Drosophila arawakana	wAra			GCA_014129655.1
Drosophila baimaii	wBai			GCA_014129605.1
Drosophila bicornuta	wBic			GCA_014129645.1
Drosophila bifasciata	wBif			GCA_014129685.1
Drosophila borealis	wBor	yes		GCA_014129615.1
Drosophila incompta	wInc CU			CP011148.1
Drosophila incompta	wInc SM			CP011149.1
Drosophila innubila	wInn	yes		CP076228.1
Drosophila mauritiana	wMau			NZ_CP034335.1
Drosophila melanogaster	wMel			NC_002978.6
Drosophila melanogaster	wMelCS b			CP046924.1
Drosophila melanogaster	wMelPop			CP046921.1
Drosophila neotestacea	wNeo			GCA_014129535.1
Drosophila nikananu	wNik			CP050530.1
Drosophila orientacea	wOrie			GCA_014129565.1
Drosophila recens	wRec			GCA_000742435.1
Drosophila santomea	Wolbachia of Drosophila santomea WOLB0706 (wSan-like)	yes		CACQRY000000000.1
Drosophila santomea	wSan	yes		CP069060.1
Drosophila sechellia	wSh			JACSNJ000000000.1
Drosophila simulans	wAu			CP069055.1
Drosophila simulans	wHa			CP003884.1
Drosophila simulans	wMa			CP069054.1
Drosophila simulans	wNo			CP003883.1
Drosophila simulans	wRi			CP001391.1
Drosophila sturtevanti	wStv			CP050531.1
Drosophila subpulchrella	wSpc			GCA_002300525.1
Drosophila suzukii	wSuz			NZ_CAOU00000000.2
Drosophila teissieri	wTei	yes		CP069052.1
Drosophila triauraria	wTri-2			GCA_014129515.1
Drosophila tropicalis	wTro			GCA_014129525.1
Drosophila willistoni	wWil			AAQP00000000.1
Drosophila yakuba	Wolbachia of Drosophila yakuba WOLB0954 (wYak-like)	yes		CACRBR000000000.1
Drosophila yakuba	Wolbachia of Drosophila yakuba WOLB0955 (wYak-like)	yes		CACRBO000000000.1
Drosophila yakuba	wYak	yes		CP069053.1
Dufourea novaeangliae	Wolbachia of Dufourea novaeangliae WOLB0002			CACPRQ000000000.1
Dufourea novaeangliae	Wolbachia of Dufourea novaeangliae WOLB0003			CACPRH000000000.1
Dufourea novaeangliae	Wolbachia of Dufourea novaeangliae WOLB0004			CACPRS000000000.1
Ecitophya simulans	Wolbachia of Ecitophya simulans			https://doi.org/10.7717/peerj.5486
Erebia cassioides	wEcas		fused ParA/ParG	JAEVYO000000000.1
Folsomia candida	wFol			NZ_CP015510.2
Gerris buenoi	Wolbachia of Gerris buenoi 1	yes	fused ParA/ParG	https://doi.org/10.7717/peerj.5486
Glossina morsitans	wGmm			GCF_000689175.1
Haematobia irritans	wIrr			CP037426.1
Holcocephala fusca	Wolbachia of Holcocephala fusca WOLB0055	yes		CACPTS000000000.1
Homalodisca vitripennis	wHvit			JAGTUP000000000.1
Homalodisca vitripennis	wHvit RES-03			JALIDN000000000.1
Homalodisca vitripennis	wHvit SUS-03			JALIDK000000000.1
Homolodisca vitripennis	Wolbachia of Homolodisca vitripennis WOLB0956			CACRBX000000000.1
Homolodisca vitripennis	Wolbachia of Homolodisca vitripennis WOLB0957			CACRBP000000000.1
Hypolimnas bolina	wBol1-b	yes	fused ParA/ParG	CAOH00000000.1
Insecta (mixture of lepidopteran species)	Wolbachia of Insecta WOLB1166 (multiple strains)	yes		CACRKA000000000.1
Isocolus centaureae	Wolbachia of Isocolus centaureae 1			https://doi.org/10.7717/peerj.5486
Isocolus centaureae	Wolbachia of Isocolus centaureae 2			https://doi.org/10.7717/peerj.5486
Kradibia gibbosae	wKgib			JABXYD000000000.1
Laodelphax striatellus	wStri	yes		NZ_MUIX00000000.1
Laodelphax striatellus	wStriCN	yes		NZ_MUIX00000000.1
Lasioglossum albipes	Wolbachia of Lasioglossum albipes WOLB0006			CACPRV000000000.1
Lasioglossum albipes	Wolbachia of Lasioglossum albipes WOLB0007			CACPRW000000000.1
Lasioglossum albipes	Wolbachia of Lasioglossum albipes WOLB0008			CACPRU000000000.1
Leptopilina clavipes	wLcla			NZ_QJHA00000000.1
Liriomyza trifolii	Wolbachia of Liriomyza trifolii WOLB1012	yes		CACREW000000000.1
Litomosoides brasiliensis	wLbra			WQMO00000000.1
Litomosoides sigmodontis	wLsig			CP046577.1
Maconellicoccus hirsutus	Wolbachia of Maconellicoccus hirsutus			https://doi.org/10.7717/peerj.5486
Madathamugadia hiepei	wMhie			WQMP00000000.1
Mansonella ozzardi	wMoz2			JADAKK000000000.1
Mansonella perstans	wMpe1			JACZHU000000000.1
Megacopta cribaria	Wolbachia of Megacopta cribraria WOLB1011			CACREQ000000000.1
Megaselia abdita	Wolbachia of Megaselia abdita WOLB1013 (multiple strains)	yes	fused ParA/ParG	CACREV000000000.1
Megaselia abdita	Wolbachia of Megaselia abdita WOLB1014	yes	fused ParA/ParG	CACRES000000000.1
Melophagus ovinus	Wolbachia of Melophagus ovinus WOLB1015			CACREU000000000.2
Muscidifurax uniraptor	wUni			NZ_ACFP00000000.1
Mycopsylla fici	Wolbachia of Mycopsylla fici 1			https://doi.org/10.7717/peerj.5486
Mycopsylla fici	Wolbachia of Mycopsylla fici 2			https://doi.org/10.7717/peerj.5486
Mycopsylla proxima	Wolbachia of Mycopsylla proxima			https://doi.org/10.7717/peerj.5486
Nasonia oneida	wOneA1			QESS00000000.1
Nasonia vitripennis	wVitA			MUJM00000000.1
Nasonia vitripennis	wVitB			NZ_AERW00000000.1
Nilaparvata lugens	wLug	yes		GCF_007115045.1
Nomada ferruginata	wNfe			LYUY00000000.1
Nomada flava	wNfla			LYUW00000000.1
Nomada leucophthalma	wNleu			LYUV00000000.1
Nomada panzeri	wNpa			LYUX00000000.1
Oedothorax gibbosus	wOegib-WalA	yes		OW370567.2
Oedothorax gibbosus	wOegib-WalB	yes		OW370537.1
Onchocerca ochengi	wOo			NC_018267.1
Onchocerca volvulus	wOv			NZ_HG810405.1
Operophtera brumata	wObr			JYPC00000000.1
Operophtera brumata	Wolbachia of Operophtera brumata (wObr-like)		fused ParA/ParG	https://doi.org/10.7717/peerj.5486
Osmia caerulescens	Wolbachia of Osmia caerulescens WOLB0012			CACPRP000000000.1
Ostrinia furnacalis	wFur		fused ParA/ParG	CP096925.1
Ostrinia furnacalis	wSca		fused ParA/ParG	CP096926.1
Pararge aegeria	Wolbachia of Pararge aegeria WOLB0053			CACPTC000000000.1
Pediaspis aceris	Wolbachia of Pediaspis aceris 1			https://doi.org/10.7717/peerj.5486
Pediaspis aceris	Wolbachia of Pediaspis aceris 2			https://doi.org/10.7717/peerj.5486
Pentalonia nigronervosa	WolPenNig			NZ_JACVWV000000000.1
Pissodes strobi	Wolbachia of Pissodes strobi	yes		JAHRHI000000000.1
Plutella Australiana	wAus			MRWX00000000.1
Polygonia c album	Wolbachia of Polygonia c album WOLB0054		fused ParA/ParG	CACPTH000000000.1
Pratylenchus penetrans	wPpe			MJMG00000000.1
Pseudomyrmex sp	Wolbachia of Pseudomyrmex sp PSW 54			https://doi.org/10.7717/peerj.5486
Rhagoletis cerasi	wCer1			JADCNC000000000.1
Rhagoletis cerasi	wCer2 DsimRC50			SOZK00000000.1
Rhagoletis cerasi	wCer4			JADCND000000000.1
Rhagoletis cerasi	wCer5		fused ParA/ParG	JADCNE000000000.1
Rhagoletis cingulata	wCin2USA1	yes		CP072012.1
Rhagoletis pomonella	Wolbachia of Rhagoletis pomonella			https://doi.org/10.7717/peerj.5486
Rhagoletis zephyria	Wolbachia of Rhagoletis zephyria (multiple strains)			https://doi.org/10.7717/peerj.5486
Sphyracephala brevicornis	Wolbachia of Sphyracephala brevicornis WOLB1016			CACRER000000000.1
Spodoptera picta	wSpic B		fused ParA/ParG	CP067976.1
Tetranychus urticae	Wolbachia of Tetranychus urticae WOLB0958			CACRBM000000000.1
Tribolium confusum	wTcon			JAIZNT000000000.1
Trichogramma pretiosum	wTpre		fused ParA/ParG (degraded)	GCA_001439985.1
unknown (possibly nematode)	wTex			JAIXMJ000000000.1
Wiebesia pumilae	wWpum			CP054557.1
Host	Wolbachia assembly	Plasmid-like regions	Note	Contig accession
Araneus ventricosus	-	yes		BGPR01000016.1
Araneus ventricosus	-	yes		BGPR01056162.1
Cotesia glomerata	-	yes		JAHXZJ010001156.1
Nephiles pilipes	-	yes		BMAW01021034.1
Oedothorax gibbosus	-	yes		JAFNEN010001359.1
Trichonephila clavata	-	yes		BMAO01000661.1
Trichonephila clavipes	-	yes		BMAU01021280.1
